# Proteome-scale discovery of protein interactions with residue-level resolution using sequence coevolution

**DOI:** 10.1101/791293

**Authors:** Anna G. Green, Hadeer Elhabashy, Kelly P. Brock, Rohan Maddamsetti, Oliver Kohlbacher, Debora S. Marks

**Affiliations:** Department of Systems Biology, Harvard Medical School, Boston, MA 02115, USA; Biomolecular Interactions, Max Planck Institute for Developmental Biology, 72076 Tübingen, Germany; Department of Computer Science, University of Tübingen, WSI/ZBIT, Sand 14, 72076 Tübingen, Germany; Quantitative Biology Center, University of Tübingen, Auf der Morgenstelle 8, 72076 Tübingen, Germany; Institute for Translational Bioinformatics, University Hospital Tübingen, Sand 14, 72076 Tübingen, Germany; Broad Institute of Harvard and MIT; Institute for Bioinformatics and Medical Informatics, University of Tübingen, Sand 14,72076, Tübingen

## Abstract

The majority of protein interactions in most organisms are unknown, and experimental methods for determining protein interactions can yield divergent results. Here we use an orthogonal, purely computational method based on sequence coevolution to discover protein interactions at large scale. In the model organism *Escherichia coli*, 53% of protein pairs in the proteome are eligible for our method given currently available sequenced genomes. When assaying the entire cell envelope proteome, which is understudied due to experimental challenges, we found 620 likely interactions and their predicted structures, increasing the space of known interactions by 529. Our results show that genomic sequencing data can be used to predict and resolve protein interactions to atomic resolution at large scale. Predictions and code are freely available at https://marks.hms.harvard.edu/ecolicomplex and https://github.com/debbiemarkslab/EVcouplings
