## Supplementary Table 3 for "Proteome-scale discovery of protein interactions with residue-level resolution using sequence coevolution"

### Sheet: Struc-free res model
feature	value
Z_score	0.45
conservation_max	-1.68
f_hydrophilicity	-0.04
intra_enrich_max	-0.23
inter_relative_rank_longrange	-0.16

### Sheet: Struc-free res precision
Score threshold	Precision of points	Percent of points found	Percent complexes found
0	0.26	1	1
0.02	0.26	1	1
0.04	0.27	0.99	0.98
0.06	0.28	0.97	0.96
0.08	0.3	0.96	0.95
0.1	0.31	0.94	0.94
0.12	0.34	0.93	0.92
0.14	0.36	0.9	0.89
0.16	0.39	0.87	0.89
0.18	0.41	0.83	0.88
0.2	0.43	0.8	0.86
0.22	0.46	0.77	0.82
0.24	0.49	0.75	0.81
0.26	0.52	0.72	0.79
0.28	0.56	0.69	0.79
0.3	0.59	0.65	0.73
0.32	0.64	0.62	0.72
0.34	0.66	0.6	0.71
0.36	0.68	0.57	0.71
0.38	0.72	0.55	0.67
0.4	0.75	0.53	0.66
0.42	0.75	0.49	0.64
0.44	0.78	0.47	0.61
0.46	0.79	0.46	0.6
0.48	0.82	0.44	0.6
0.5	0.82	0.42	0.56
0.52	0.83	0.39	0.52
0.54	0.85	0.37	0.48
0.56	0.87	0.36	0.47
0.58	0.91	0.34	0.46
0.6	0.93	0.32	0.44
0.62	0.94	0.3	0.4
0.64	0.96	0.29	0.4
0.66	0.97	0.27	0.39
0.68	0.98	0.26	0.38
0.7	0.98	0.24	0.35
0.72	0.98	0.24	0.35
0.74	0.97	0.23	0.35
0.76	0.99	0.2	0.32
0.78	0.98	0.18	0.31
0.8	0.98	0.16	0.27
0.82	0.98	0.16	0.26
0.84	0.98	0.14	0.22
0.86	0.98	0.12	0.2
0.88	0.97	0.11	0.18
0.9	0.97	0.1	0.18
0.92	0.96	0.08	0.15
0.94	0.95	0.06	0.13
0.96	0.95	0.05	0.12
0.98	1	0.03	0.09

### Sheet: Struc-aware res model
feature	value
Z_score	0.27
asa_min	1.9
precision	2.63
conservation_max	-0.74
intra_enrich_max	-0.17
inter_relative_rank_longrange	-0.1
f_hydrophilicity	-0.02

### Sheet: Struc-aware res precision
Score threshold	Precision of points	Percent of points found	Percent complexes found
0	0.26	1	1
0.02	0.26	1	1
0.04	0.27	0.98	0.99
0.06	0.29	0.96	0.96
0.08	0.32	0.95	0.95
0.1	0.34	0.93	0.94
0.12	0.38	0.91	0.92
0.14	0.41	0.89	0.89
0.16	0.44	0.88	0.89
0.18	0.47	0.85	0.85
0.2	0.5	0.83	0.82
0.22	0.53	0.81	0.81
0.24	0.56	0.77	0.8
0.26	0.58	0.76	0.79
0.28	0.61	0.75	0.79
0.3	0.63	0.72	0.76
0.32	0.67	0.7	0.75
0.34	0.7	0.68	0.73
0.36	0.72	0.65	0.71
0.38	0.74	0.63	0.68
0.4	0.77	0.62	0.68
0.42	0.8	0.6	0.66
0.44	0.81	0.58	0.66
0.46	0.83	0.56	0.64
0.48	0.85	0.54	0.62
0.5	0.88	0.52	0.62
0.52	0.9	0.5	0.6
0.54	0.91	0.47	0.56
0.56	0.94	0.44	0.51
0.58	0.95	0.43	0.51
0.6	0.94	0.4	0.49
0.62	0.96	0.39	0.49
0.64	0.96	0.37	0.47
0.66	0.97	0.35	0.45
0.68	0.97	0.33	0.41
0.7	0.98	0.32	0.4
0.72	0.98	0.28	0.38
0.74	0.98	0.26	0.36
0.76	0.99	0.24	0.35
0.78	0.99	0.24	0.34
0.8	0.99	0.22	0.33
0.82	0.99	0.2	0.32
0.84	0.98	0.17	0.28
0.86	0.98	0.14	0.25
0.88	0.97	0.11	0.2
0.9	0.97	0.1	0.18
0.92	0.96	0.07	0.14
0.94	0.95	0.06	0.12
0.96	1	0.04	0.08
0.98	1	0.02	0.06

### Sheet: Struc-free complexmodel
feature	value
prediction_strucfree_0	1.47
prediction_strucfree_2	1.12
min_relrank	-1.54

### Sheet: Struc-free complex precision
feature	value
1	1
0.902439	1
0.853659	1
0.804878	1
0.780488	1
0.780488	1
0.756098	1
0.731707	1
0.731707	1
0.731707	1
0.731707	1
0.658537	1
0.634146	1
0.585366	1
0.512195	0.981132
0.512195	0.981132
0.512195	0.981132
0.487805	0.981132
0.487805	0.981132
0.463415	0.981132
0.463415	0.981132
0.414634	0.962264
0.414634	0.943396
0.390244	0.943396
0.365854	0.943396
0.365854	0.943396
0.317073	0.943396
0.317073	0.943396
0.317073	0.943396
0.317073	0.943396
0.317073	0.943396
0.317073	0.943396
0.292683	0.943396
0.268293	0.943396
0.243902	0.943396
0.243902	0.943396
0.219512	0.943396
0.195122	0.943396
0.195122	0.924528
0.170732	0.924528
0.170732	0.90566
0.146341	0.90566
0.146341	0.90566
0.146341	0.886792
0.121951	0.867925
0.121951	0.867925
0.121951	0.867925
0.097561	0.867925
0.097561	0.867925
0.097561	0.867925
0.097561	0.867925
0.097561	0.867925
0.097561	0.867925
0.097561	0.867925
0.097561	0.867925
0.097561	0.867925
0.097561	0.867925
0.0731707	0.849057
0.0487805	0.849057
0.0487805	0.849057
0.0243902	0.849057
0	0.830189
0	0.830189
0	0.811321
0	0.792453
0	0.773585
0	0.735849
0	0.735849
0	0.716981
0	0.698113
0	0.698113
0	0.698113
0	0.698113
0	0.679245
0	0.679245
0	0.641509
0	0.641509
0	0.622642
0	0.603774
0	0.603774
0	0.603774
0	0.603774
0	0.603774
0	0.584906
0	0.54717
0	0.54717
0	0.528302
0	0.528302
0	0.509434
0	0.509434
0	0.509434
0	0.45283
0	0.433962
0	0.377358
0	0.339623
0	0.264151
0	0.188679
0	0.169811
0	0.0943396

### Sheet: Struc-aware complex model
feature	value
prediction_0	1.21
prediction_1	1.01
prediction_4	0.8
prediction_6	0.8
min_relrank	-1.26

### Sheet: Struc-aware complex precision
feature	value
1	1
0.926829	1
0.829268	1
0.804878	1
0.780488	1
0.756098	1
0.756098	1
0.707317	1
0.609756	1
0.609756	0.981132
0.560976	0.981132
0.512195	0.981132
0.512195	0.981132
0.487805	0.981132
0.487805	0.981132
0.487805	0.981132
0.463415	0.981132
0.439024	0.962264
0.365854	0.943396
0.317073	0.943396
0.317073	0.943396
0.317073	0.943396
0.292683	0.943396
0.268293	0.943396
0.268293	0.924528
0.219512	0.924528
0.219512	0.924528
0.195122	0.924528
0.195122	0.924528
0.170732	0.924528
0.170732	0.924528
0.170732	0.924528
0.146341	0.924528
0.146341	0.924528
0.146341	0.924528
0.146341	0.924528
0.146341	0.924528
0.146341	0.924528
0.097561	0.924528
0.097561	0.924528
0.097561	0.90566
0.097561	0.90566
0.097561	0.90566
0.097561	0.90566
0.097561	0.90566
0.097561	0.90566
0.097561	0.90566
0.097561	0.90566
0.097561	0.90566
0.097561	0.90566
0.0731707	0.90566
0.0731707	0.886792
0.0731707	0.886792
0.0731707	0.886792
0.0487805	0.886792
0.0487805	0.886792
0.0487805	0.867925
0.0487805	0.867925
0.0487805	0.867925
0.0487805	0.867925
0.0487805	0.867925
0.0487805	0.867925
0.0243902	0.849057
0.0243902	0.849057
0.0243902	0.849057
0.0243902	0.849057
0.0243902	0.849057
0.0243902	0.849057
0.0243902	0.849057
0.0243902	0.830189
0.0243902	0.811321
0.0243902	0.811321
0.0243902	0.811321
0.0243902	0.792453
0.0243902	0.792453
0.0243902	0.773585
0.0243902	0.754717
0.0243902	0.754717
0.0243902	0.735849
0.0243902	0.735849
0.0243902	0.735849
0	0.698113
0	0.698113
0	0.698113
0	0.698113
0	0.698113
0	0.698113
0	0.698113
0	0.641509
0	0.641509
0	0.584906
0	0.54717
0	0.509434
0	0.490566
0	0.471698
0	0.433962
0	0.339623
0	0.320755
0	0.301887
